# Gene duplication dynamics and regulatory evolution shape the diversification of Asteraceae

**DOI:** 10.1101/2025.10.29.685401

**Authors:** Erika R. Moore-Pollard, Paige A. Ellestad, Brannan R. Cliver, Jakub Baczyński, Matthew D. Pollard, Zachary Meharg, Andrew C. Willoughby, Samantha Drewry, Alex Harkess, J. Mauricio Bonifacino, Zachary L. Nimchuk, John M. Burke, Daniel S. Jones, Jennifer R. Mandel

## Abstract

The flowering plant order Asterales exhibits a striking disparity in species richness, with >30,000 species in Asteraceae compared to <50 in its sister family Calyceraceae. To investigate the genomic basis of this imbalance, we assembled three new chromosome-level genomes, including the first for Calyceraceae, and re-annotated five additional genomes. Comparative analyses revealed exceptionally high repeat content in both Asteraceae and Calyceraceae, pervasive chromosomal rearrangements, and evidence for shared and lineage-specific WGDs. In Asteraceae, tandem and dispersed duplications disproportionately drove expansions of gene families linked to secondary metabolism and stress response, while segmental duplicates bore signatures of adaptive selection for the regulation of biosynthetic and metabolic processes. Selective pressures on flowering time regulators suggest an evolved balance between regulatory flexibility and developmental constraint in floral diversification. These patterns reveal that, beyond ancient polyploidy, small-scale duplications and selective fine-tuning of regulatory networks underpinned the ecological versatility in Asteraceae, fueling its extraordinary diversification.
