## Supplementary Dataset 2 for "Gene duplication dynamics and regulatory evolution shape the diversification of Asteraceae"

### Sheet: chr11
Supplementary Dataset 2. Location of subgenomes in each Asterales genome tested. Color of subgenome number matches the colors as indicated in Supplementary Fig. 4.
Genome	Subgenome#	color	Scaffold	wgdiLens_Start	wgdiLens_End	braker_start	braker_end	Start	End
Acicarpha	1	blue	scaffold_3	g02038	g02785	g13373.t1	g14098.t1	74819683	123937108
Acicarpha	2	green	scaffold_3	g04473	g05173	g15736.t1	g16412.t1	227777394	273904572
Acicarpha	3	yellow	scaffold_7	g02295	g03120	g41500.t1	g42292.t1	170647827	209631785
Arctium	1	blue	CM042053.1	g00003	g00963	g2794.t1	g4298.t1	295526	45656251
Arctium	2	green	CM042055.1	g00002	g00693	g27239.t1	g27902.t1	43843	18163170
Arctium	3	yellow	CM042047.1	g02914	g04493	g22120.t1	g23050.t2	119985404	173312830
Chrysanthemum	1	blue	CM040238.1	g00320	g01127	g312.t1	g1089.t1	8005918	31166723
Chrysanthemum	1	blue	CM040238.1	g09265	g10553	g8960.t1	g10222.t1	285736440	320313406
Chrysanthemum	2	green	CM040238.1	g07174	g09024	g6930.t1	g8727.t1	228376068	280617106
Chrysanthemum	3	yellow	CM040243.1	g04139	g05819	g53382.t1	g54992.t1	107214781	160638577
Helianthus	1	blue	Ha412HOChr10	g03161	g04046	g36790.t1	g37657.t1	162724560	190060001
Helianthus	2	green	Ha412HOChr03	g00009	g00908	g6903.t1	g7790.t1	926304	45980532
Helianthus	3	yellow	Ha412HOChr06	g01718	g02096	g20626.t2	g21001.t1	55502048	75276320
Helianthus	4	pink	Ha412HOChr09	g00376	g01078	g29450.t1	g30145.t1	17153624	61982374
Helianthus	5	orange	Ha412HOChr04	g00019	g00068	g10965.t1	g11012.t1	653212	2036720
Helianthus	5	orange	Ha412HOChr04	g02430	g02493	g13336.t1	g13397.t1	145970625	150314021
Helianthus	5	orange	Ha412HOChr04	g04171	g04207	g15048.t1	g15083.t1	215429428	216186414
Helianthus	5	orange	Ha412HOChr05	g00760	g01304	g16149.t1	g16688.t1	33303073	77627266
Helianthus	6	purple	Ha412HOChr12	g00016	g00467	g41821.t1	g42262.t1	753019	10744976
Lactuca	1	blue	Dovetail_5	g01182	g01322	g25302.t1	g25442.t1	62790356	69140198
Lactuca	1	blue	Dovetail_5	g03266	g05853	g27359.t1	g29905.t1	181199580	280153591
Lactuca	2	green	Dovetail_8	g02384	g04070	g37728.t1	g38597.t1	79718619	143438295
Lactuca	3	yellow	Dovetail_7	g01517	g02401	g43456.t1	g45124.t1	48823325	79865937
Nymphoides	1	blue	chr3	g02180	g02891	g8582.t1	g9234.t1	25352129	34548745
Nymphoides	1	blue	chr4	g02459	g02642	g12457.t1	g12627.t1	45060581	47172713
Platycodon	1	blue	scaffold_4	g01050	g01268	g16040.t1	g16245.t1	12921423	15842397
Platycodon	1	blue	scaffold_7	g00001	g00105	g24598.t1	g24697.t1	191	2264145
Platycodon	1	blue	scaffold_7	g00833	g01920	g25401.t1	g26430.t1	21565468	33983336
Scaevola	1	blue	scaffold_7	g02253	g04104	g44578.t1	g46317.t1	40145972	60425168

### Sheet: chr2
Supplementary Dataset 2. Location of subgenomes in each Asterales genome tested. Color of subgenome number matches the colors as indicated in Supplementary Fig. 4.
Genome	Subgenome#	color	Scaffold	wgdiLens_Start	wgdiLens_End	braker_start	braker_end	Start	End
Acicarpha	1	blue	scaffold_1	g03714	g04524	g3579.t1	g4364.t1	202316622	229298209
Acicarpha	2	green	scaffold_4	g02713	g03890	g21734.t1	g22884.t1	162705145	246069497
Acicarpha	3	yellow	scaffold_8	g04810	g05695	g48024.t1	g48885.t1	280440532	324743964
Arctium	1	blue	CM042051.1	g00004	g00601	g16555.t1	g17120.t1	158598	11419293
Arctium	2	green	CM042054.1	g01322	g02765	g25784.t1	g27167.t1	24553566	88119359
Arctium	3	yellow	CM042057.1	g00058	g00667	g32475.t1	g33063.t1	881463	15588977
Chrysanthemum	1	blue	CM040246.1	g00144	g01086	g76714.t1	g77622.t1	2729807	20914315
Chrysanthemum	2	green	CM040239.1	g06962	g07712	g17034.t1	g17752.t1	184448322	208623814
Chrysanthemum	3	yellow	CM040240.1	g06082	g07642	g26586.t1	g28098.t1	192520528	240225935
Helianthus	1	blue	Ha412HOChr17	g00019	g00496	g62392.t1	g62855.t2	1027731	13023987
Helianthus	2	green	Ha412HOChr02	g02109	g02360	g5701.t1	g5947.t1	131829176	146175416
Helianthus	3	yellow	Ha412HOChr13	g00879	g01130	g46653.t1	g46903.t1	50390642	63437665
Helianthus	4	pink	Ha412HOChr16	g01814	g01945	g59674.t1	g59802.t1	90028367	100830803
Helianthus	5	orange	Ha412HOChr03	g03075	g04045	g9930.t1	g10870.t1	155559229	180551692
Helianthus	6	purple	Ha412HOChr13	g02938	g03167	g48675.t1	g48898.t2	142493515	151236760
Lactuca	1	blue	Dovetail_3	g00006	g00844	g10765.t1	g11591.t1	198356	29539130
Lactuca	2	green	Dovetail_6	g00050	g00681	g31652.t1	g32270.t1	2840400	22598623
Lactuca	3	yellow	Dovetail_6	g02599	g03794	g34163.t1	g35341.t1	95011912	157074162
Nymphoides	1	blue	chr5	g00068	g00466	g13203.t1	g13559.t1	692892	5096413
Nymphoides	1	blue	chr5	g00935	g01927	g13984.t1	g14935.t1	10530648	35230687
Nymphoides	1	blue	chr5	g02625	g02888	g15591.t2	g15838.t1	46408592	49105817
Platycodon	1	blue	scaffold_1	g02629	g03386	g2482.t1	g3196.t1	49392836	60555627
Platycodon	1	blue	scaffold_2	g00031	g00233	g4033.t1	g4227.t1	522493	3879933
Platycodon	1	blue	scaffold_2	g02858	g03025	g6696.t1	g6855.t1	44592346	47947599
Platycodon	1	blue	scaffold_2	g04583	g04688	g8359.t1	g8458.t1	95126399	96849936
Platycodon	1	blue	scaffold_8	g01110	g01399	g28255.t1	g28536.t1	22301603	32815533
Platycodon	1	blue	scaffold_8	g03818	g03868	g30832.t1	g30881.t1	70088439	70595711
Scaevola	1	blue	scaffold_5	g03980	g06329	g32907.t1	g35191.t1	102475756	153679315

### Sheet: chr14
Supplementary Dataset 2. Location of subgenomes in each Asterales genome tested. Color of subgenome number matches the colors as indicated in Supplementary Fig. 4.
Genome	Subgenome#	color	Scaffold	wgdiLens_Start	wgdiLens_End	braker_start	braker_end	Start	End
Acicarpha	1	blue	scaffold_8	g01141	g02816	g44507.t1	g46094.t1	39510739	115890992
Acicarpha	2	green	scaffold_5	g00110	g01400	g25609.t1	g26859.t1	3889796	65399407
Acicarpha	2	green	scaffold_5	g04444	g04732	g29781.t1	g30059.t1	234977864	246453126
Acicarpha	3	yellow	scaffold_2	g00707	g02056	g5558.t1	g6849.t1	19961321	67473307
Arctium	1	blue	CM042049.1	g02094	g03829	g10391.t1	g12027.t1	82710534	118285272
Arctium	2	green	CM042062.1	g00972	g01966	g42422.t1	g43368.t1	43102733	67085749
Arctium	3	yellow	CM042064.1	g00263	g00302	g45315.t2	g45353.t1	12569316	15721730
Arctium	3	yellow	CM042064.1	g01034	g01630	g46062.t1	g46621.t1	46536995	60780517
Chrysanthemum	1	blue	CM040245.1	g02738	g06349	g70245.t1	g73700.t1	58041375	157087027
Chrysanthemum	2	green	CM040242.1	g02790	g02868	g42695.t1	g42768.t1	73945410	76834845
Chrysanthemum	2	green	CM040244.1	g04132	g05603	g62738.t1	g64138.t1	129793413	185698869
Chrysanthemum	3	yellow	CM040246.1	g04300	g05876	g80700.t1	g82202.t1	111411214	164577011
Helianthus	1	blue	Ha412HOChr14	g01853	g03003	g51410.t1	g52540.t1	117279407	159172885
Helianthus	2	green	Ha412HOChr09	g01108	g01133	g30174.t1	g30198.t1	62938348	65253305
Helianthus	2	green	Ha412HOChr09	g02095	g04256	g31143.t1	g33255.t1	123533940	191950615
Helianthus	3	yellow	Ha412HOChr17	g01391	g01664	g63731.t1	g64001.t1	41899977	52391812
Lactuca	1	blue	Dovetail_2	g02398	g04299	g7687.t1	g9554.t1	135659436	184962695
Lactuca	1	blue	Dovetail_7	g03007	g03112	g34567.t1	g34671.t1	123796245	128386655
Lactuca	2	green	Dovetail_4	g00033	g00102	g16232.t1	g16300.t1	1315459	3960895
Lactuca	2	green	Dovetail_4	g03154	g03570	g19316.t1	g19724.t1	117972022	137107777
Lactuca	2	green	Dovetail_4	g06528	g08020	g22642.t1	g24120.t1	302936920	377036746
Lactuca	2	green	Dovetail_9	g03423	g05154	g51366.t1	g53075.t1	128858492	199047033
Lactuca	3	yellow	Dovetail_3	g03194	g03983	g13901.t1	g14686.t1	108825551	162090288
Lactuca	3	yellow	Dovetail_5	g00395	g00490	g24522.t1	g24617.t1	18935561	25139566
Lactuca	3	yellow	Dovetail_5	g03040	g06355	g27134.t1	g30397.t1	168753423	297770560
Nymphoides	1	blue	chr1	g00032	g01034	g28.t1	g973.t1	309182	10746766
Nymphoides	1	blue	chr2	g00054	g00892	g3225.t1	g4014.t1	484716	8551382
Nymphoides	1	blue	chr3	g00340	g02002	g6878.t1	g8413.t2	5815110	23116392
Nymphoides	1	blue	chr4	g00003	g03194	g10150.t1	g13137.t1	65200	52170441
Nymphoides	1	blue	chr5	g02114	g02161	g15112.t1	g15158.t1	39968666	40698899
Nymphoides	1	blue	chr9	g00879	g00887	g25676.t1	g25682.t1	11540919	11827286
Platycodon	1	blue	scaffold_1	g00442	g01246	g419.t1	g1175.t1	6629969	20256693
Platycodon	1	blue	scaffold_2	g01342	g02498	g5270.t1	g6359.t1	19160046	38091688
Platycodon	1	blue	scaffold_3	g00001	g00128	g11509.t1	g11628.t1	1	1891547
Platycodon	1	blue	scaffold_3	g01072	g01772	g12526.t1	g13192.t1	15704333	35161747
Platycodon	1	blue	scaffold_6	g00154	g00169	g15199.t1	g22161.t1	1846165	1940403
Platycodon	1	blue	scaffold_6	g01611	g01644	g23521.t1	g23554.t1	32183217	32747205
Platycodon	1	blue	scaffold_8	g00417	g00550	g27584.t1	g27712.t1	6830841	9176177
Platycodon	1	blue	scaffold_8	g02266	g02929	g29369.t1	g29999.t1	48980162	58757337
Platycodon	1	blue	scaffold_9	g01535	g01574	g32881.t1	g32920.t1	32056105	32655025
Scaevola	1	blue	scaffold_2	g00788	g05223	g8827.t1	g13106.t1	7130395	106810720
Scaevola	1	blue	scaffold_3	g03832	g03942	g18997.t1	g19106.t1	89058362	93840687
Scaevola	1	blue	scaffold_4	g00056	g00106	g22433.t1	g22476.t1	647489	1084262
Scaevola	1	blue	scaffold_5	g06372	g06921	g35231.t1	g35754.t1	154218508	160903580
Scaevola	1	blue	scaffold_6	g00111	g00907	g35992.t1	g36734.t1	1207306	10619142
Scaevola	1	blue	scaffold_7	g01365	g01377	g37175.t1	g37186.t4	19226531	19592962
Scaevola	1	blue	scaffold_8	g00042	g01222	g42455.t1	g43597.t1	925734	26234479

### Sheet: chr15
Supplementary Dataset 2. Location of subgenomes in each Asterales genome tested. Color of subgenome number matches the colors as indicated in Supplementary Fig. 4.
Genome	Subgenome#	color	Scaffold	wgdiLens_Start	wgdiLens_End	braker_start	braker_end	Start	End
Acicarpha	1	blue	scaffold_2	g03072	g03499	g7832.t1	g8250.t1	119383745	147139875
Acicarpha	2	green	scaffold_6	g02324	g02852	g33312.t1	g33819.t1	86031523	110918924
Acicarpha	3	yellow	scaffold_8	g04075	g06621	g47317.t1	g49757.t1	227382498	358739814
Arctium	1	blue	CM042052.1	g01442	g01921	g20815.t1	g21268.t1	68937866	81102966
Arctium	2	green	CM042057.1	g01756	g02058	g34101.t3	g34388.t1	68017131	76228701
Arctium	3	yellow	CM042059.1	g01025	g01770	g37313.t1	g38031.t1	33555620	73093638
Chrysanthemum	1	blue	CM040240.1	g03457	g06244	g24066.t1	g26744.t1	104036449	197556842
Chrysanthemum	2	green	CM040241.1	g06174	g07097	g36216.t1	g37115.t1	192992238	226002474
Chrysanthemum	3	yellow	CM040243.1	g02104	g02946	g51432.t1	g52243.t2	47912934	70387666
Helianthus	1	blue	Ha412HOChr01	g02331	g02420	g2289.t1	g2373.t1	116728830	120718770
Helianthus	2	green	Ha412HOChr04	g03080	g03879	g13977.t1	g14760.t1	179165760	207210541
Helianthus	3	yellow	Ha412HOChr06	g00489	g00748	g19422.t1	g19673.t1	11854445	18775204
Helianthus	4	pink	Ha412HOChr13	g03741	g03856	g49464.t1	g49577.t1	172367780	175429859
Helianthus	5	orange	Ha412HOChr16	g03173	g03678	g61009.t1	g61510.t1	163288022	187619838
Helianthus	6	purple	Ha412HOChr17	g00188	g00214	g62557.t1	g62583.t1	4064279	4551181
Helianthus	6	purple	Ha412HOChr17	g03104	g03462	g65426.t1	g65778.t1	147716333	168384712
Lactuca	1	blue	Dovetail_3	g00296	g00577	g11049.t1	g11326.t1	9937534	19413912
Lactuca	1	blue	Dovetail_3	g05041	g05465	g15733.t1	g16151.t1	222878721	256161705
Lactuca	2	green	Dovetail_4	g01379	g01942	g17567.t1	g18123.t1	46417770	67467304
Lactuca	3	yellow	Dovetail_7	g00001	g00503	g36233.t1	g36731.t1	150287	15365291
Nymphoides	1	blue	chr6	g00012	g01255	g17023.t1	g15854.t1	402184	16595676
Platycodon	1	blue	scaffold_8	g03706	g04350	g30731.t1	g31327.t1	68775986	76279278
Platycodon	1	blue	scaffold_9	g00769	g01182	g32153.t1	g32547.t1	12030766	25577227
Scaevola	1	blue	scaffold_1	g00005	g00765	g5.t1	g726.t1	255224	9978386
Scaevola	1	blue	scaffold_3	g00359	g01283	g15624.t1	g16504.t1	3904897	20393838
Scaevola	1	blue	scaffold_3	g06458	g06504	g21532.t1	g21573.t1	144535184	144978385

### Sheet: chr7
Supplementary Dataset 2. Location of subgenomes in each Asterales genome tested. Color of subgenome number matches the colors as indicated in Supplementary Fig. 4.
Genome	Subgenome#	color	Scaffold	wgdiLens_Start	wgdiLens_End	braker_start	braker_end	Start	End
Acicarpha	1	blue	scaffold_3	g00351	g00915	g11754.t1	g12298.t1	6136272	21233432
Acicarpha	2	green	scaffold_3	g06736	g07880	g17934.t1	g19017.t1	360194367	402163520
Acicarpha	3	yellow	scaffold_5	g04477	g05727	g29813.t1	g31016.t1	236306028	277817721
Arctium	1	blue	CM042060.1	g01310	g01864	g39292.t1	g39813.t2	59514492	70734892
Arctium	2	green	CM042047.1	g04506	g04915	g4311.t1	g4693.t1	173555176	179913553
Arctium	3	yellow	CM042063.1	g01263	g01747	g44592.t1	g45058.t1	50140072	61859781
Chrysanthemum	1	blue	CM040241.1	g02832	g03880	g32988.t1	g34004.t1	74206817	109857738
Chrysanthemum	1	blue	CM040241.1	g08618	g09003	g38583.t1	g38960.t1	277296889	288747115
Chrysanthemum	2	green	CM040243.1	g03183	g04014	g52473.t1	g53261.t2	76880969	102202262
Chrysanthemum	3	yellow	CM040238.1	g05313	g06327	g5139.t1	g6116.t1	169165579	203074393
Helianthus	1	blue	Ha412HOChr04	g03147	g03348	g14043.t1	g14240.t1	181812828	189542226
Helianthus	2	green	Ha412HOChr01	g00071	g00373	g71.t1	g367.t1	2169209	11376371
Helianthus	3	yellow	Ha412HOChr10	g00270	g00797	g33930.t1	g34447.t1	9651412	32366136
Lactuca	1	blue	Dovetail_9	g00001	g00663	g47997.t1	g48644.t1	41646	17689722
Lactuca	2	green	Dovetail_8	g02261	g04126	g43338.t1	g45176.t1	75626716	145395769
Lactuca	2	green	Dovetail_8	g06787	g06942	g47807.t1	g47960.t1	295599505	308111861
Lactuca	3	yellow	Dovetail_5	g06994	g07577	g31027.t1	g31602.t1	320312825	339633167
Nymphoides	1	blue	chr3	g00005	g01964	g6562.t1	g8379.t1	112615	22810827
Platycodon	1	blue	scaffold_4	g00001	g00649	g15055.t1	g15662.t1	13234	7867736
Platycodon	1	blue	scaffold_6	g00174	g00679	g22166.t1	g22637.t1	1981426	8646415
Platycodon	1	blue	scaffold_6	g01567	g01991	g23478.t1	g23883.t1	31415447	39348770
Scaevola	1	blue	scaffold_3	g06967	g07251	g22008.t1	g22274.t1	149920679	152998368
Scaevola	1	blue	scaffold_4	g00004	g00571	g22387.t1	g22915.t1	109972	5520580
