## Supplementary Dataset 4 for "Gene duplication dynamics and regulatory evolution shape the diversification of Asteraceae"

### Sheet: Sheet1
Supplementary Dataset 4. List of 45 single-copy gene families or orthogroups identified by OrthoFinder. TAIR, Symbol, and Description came from BLASTP.
Orthogroup	TAIR	Symbol	Description	Acicarpha	Arctium	Chrysanthemum	Helianthus	Lactuca	Nymphoides	Platycodon	Scaevola	Arabidopsis	Vitis
OG0016768	AT1G01940	AT1G01940	Cyclophilin-like peptidyl-prolyl cis-trans isomerase family protein [Source:NCBI gene (formerly Entrezgene);Acc:839309]	Acicarpha_g49520.t1	Arctium_g19352.t1	Chrysanthemum_g25499.t1	Helianthus_g10901.t1	Lactuca_g15895.t1	Nymphoides_g16503.t1	Platycodon_g31979.t1	Scaevola_g617.t1	Arabidopsis_thaliana_AT1G01940.1	VITVvi_vCabSauv08_v1.1_Haplotig000089F_008.ver1.0.g193790.t01
OG0016556	AT1G05670	AT1G05670	Pentatricopeptide repeat (PPR-like) superfamily protein [Source:NCBI gene (formerly Entrezgene);Acc:837074]	Acicarpha_g19491.t1	Arctium_g13430.t1	Chrysanthemum_g46396.t1	Helianthus_g43650.t1	Lactuca_g47790.t1	Nymphoides_g661.t1	Platycodon_g1197.t1	Scaevola_g36445.t1	Arabidopsis_thaliana_AT1G05670.1	VITVvi_vCabSauv08_v1.1_Primary000000F.ver1.0.g256550.t01
OG0016650	AT1G10130	ECA3	endoplasmic reticulum-type calcium-transporting ATPase 3 [Source:NCBI gene (formerly Entrezgene);Acc:837550]	Acicarpha_g31100.t1	Arctium_g6474.t1	Chrysanthemum_g62262.t1	Helianthus_g13067.t1	Lactuca_g51071.t1	Nymphoides_g4136.t1	Platycodon_g29420.t1	Scaevola_g15181.t1	Arabidopsis_thaliana_AT1G10130.1	VITVvi_vCabSauv08_v1.1_Primary000003F.ver1.0.g288520.t01
OG0016490	AT1G10380	AT1G10380	Putative membrane lipoprotein [Source:NCBI gene (formerly Entrezgene);Acc:837577]	Acicarpha_g12960.t1	Arctium_g18227.t1	Chrysanthemum_g80279.t1	Helianthus_g63580.t1	Lactuca_g12804.t1	Nymphoides_g659.t1	Platycodon_g1195.t1	Scaevola_g36443.t1	Arabidopsis_thaliana_AT1G10380.1	VITVvi_vCabSauv08_v1.1_Primary000000F.ver1.0.g256560.t01
OG0016555	AT1G14345	AT1G14345	NAD(P)-linked oxidoreductase superfamily protein [Source:NCBI gene (formerly Entrezgene);Acc:837996]	Acicarpha_g19446.t1	Arctium_g13459.t1	Chrysanthemum_g42044.t1	Helianthus_g25409.t1	Lactuca_g43306.t1	Nymphoides_g777.t1	Platycodon_g1343.t1	Scaevola_g36507.t1	Arabidopsis_thaliana_AT1G14345.1	VITVvi_vCabSauv08_v1.1_Primary000000F.ver1.0.g255960.t01
OG0016388	AT1G31790	AT1G31790	Tetratricopeptide repeat (TPR)-like superfamily protein [Source:NCBI gene (formerly Entrezgene);Acc:840066]	Acicarpha_g3706.t1	Arctium_g33249.t1	Chrysanthemum_g28384.t1	Helianthus_g9908.t1	Lactuca_g26308.t1	Nymphoides_g15036.t1	Platycodon_g29031.t1	Scaevola_g33518.t1	Arabidopsis_thaliana_AT1G31790.1	VITVvi_vCabSauv08_v1.1_Primary000110F.ver1.0.g499060.t01
OG0016571	AT1G51100	CRR41	potassium/sodium hyperpolarization-activated cyclic nucleotide-gated channel protein [Source:NCBI gene (formerly Entrezgene);Acc:841533]	Acicarpha_g21362.t1	Arctium_g41353.t1	Chrysanthemum_g39251.t1	Helianthus_g18591.t1	Lactuca_g24351.t1	Nymphoides_g22766.t1	Platycodon_g18677.t1	Scaevola_g7361.t1	Arabidopsis_thaliana_AT1G51100.1	VITVvi_vCabSauv08_v1.1_Primary000047F.ver1.0.g420090.t01
OG0016400	AT1G64770	PnsB2	NDH-dependent cyclic electron flow 1 [Source:NCBI gene (formerly Entrezgene);Acc:842785]	Acicarpha_g4995.t1	Arctium_g25110.t1	Chrysanthemum_g47675.t1	Helianthus_g6434.t1	Lactuca_g33076.t1	Nymphoides_g19504.t1	Platycodon_g21390.t1	Scaevola_g5227.t1	Arabidopsis_thaliana_AT1G64770.3	VITVvi_vCabSauv08_v1.1_Primary000001F.ver1.0.g267430.t01
OG0016702	AT1G73240	AT1G73240	nucleoporin protein Ndc1-Nup protein [Source:NCBI gene (formerly Entrezgene);Acc:843658]	Acicarpha_g40957.t1	Arctium_g15735.t1	Chrysanthemum_g15812.t1	Helianthus_g16873.t1	Lactuca_g41156.t1	Nymphoides_g26003.t1	Platycodon_g600.t1	Scaevola_g50083.t1	Arabidopsis_thaliana_AT1G73240.1	VITVvi_vCabSauv08_v1.1_Primary000227F.ver1.0.g573740.t01
OG0016703	AT1G73430	AT1G73430	sec34-like family protein [Source:NCBI gene (formerly Entrezgene);Acc:843677]	Acicarpha_g41290.t1	Arctium_g43728.t1	Chrysanthemum_g61024.t1	Helianthus_g60065.t1	Lactuca_g50078.t1	Nymphoides_g24916.t1	Platycodon_g172.t1	Scaevola_g49419.t1	Arabidopsis_thaliana_AT1G73430.1	VITVvi_vCabSauv08_v1.1_Primary000010F.ver1.0.g323190.t01
OG0016432	AT1G80860	PLMT	phospholipid N-methyltransferase [Source:NCBI gene (formerly Entrezgene);Acc:844425]	Acicarpha_g6763.t1	Arctium_g41264.t1	Chrysanthemum_g42217.t1	Helianthus_g18503.t1	Lactuca_g24481.t1	Nymphoides_g5781.t1	Platycodon_g30757.t2	Scaevola_g43932.t1	Arabidopsis_thaliana_AT1G80860.2	VITVvi_vCabSauv08_v1.1_Primary000143F.ver1.0.g529680.t01
OG0016564	AT2G17020	AT2G17020	F-box/RNI-like superfamily protein [Source:NCBI gene (formerly Entrezgene);Acc:816205]	Acicarpha_g20536.t1	Arctium_g18103.t1	Chrysanthemum_g80113.t1	Helianthus_g63504.t1	Lactuca_g12700.t1	Nymphoides_g1206.t1	Platycodon_g33948.t1	Scaevola_g42170.t1	Arabidopsis_thaliana_AT2G17020.1	VITVvi_vCabSauv08_v1.1_Primary000007F.ver1.0.g308890.t01
OG0016401	AT2G23840	AT2G23840	HNH endonuclease [Source:NCBI gene (formerly Entrezgene);Acc:816916]	Acicarpha_g4998.t1	Arctium_g25113.t1	Chrysanthemum_g47655.t1	Helianthus_g47166.t1	Lactuca_g33071.t1	Nymphoides_g19515.t1	Platycodon_g21383.t1	Scaevola_g5220.t1	Arabidopsis_thaliana_AT2G23840.1	VITVvi_vCabSauv08_v1.1_Primary000001F.ver1.0.g267350.t01
OG0016342	AT2G25950	AT2G25950	PITH domain protein (DUF1000) [Source:NCBI gene (formerly Entrezgene);Acc:817136]	Acicarpha_g103.t1	Arctium_g26262.t1	Chrysanthemum_g17536.t1	Helianthus_g22851.t1	Lactuca_g32115.t1	Nymphoides_g13907.t1	Platycodon_g23936.t1	Scaevola_g31021.t1	Arabidopsis_thaliana_AT2G25950.1	VITVvi_vCabSauv08_v1.1_Haplotig000123F_013.ver1.0.g218360.t01
OG0016523	AT2G28840	XBAT31		Acicarpha_g16731.t1	Arctium_g38997.t1	Chrysanthemum_g4516.t1	Helianthus_g28962.t1	Lactuca_g48950.t1	Nymphoides_g23936.t1	Platycodon_g17469.t1	Scaevola_g23882.t1	Arabidopsis_thaliana_AT2G28840.1	VITVvi_vCabSauv08_v1.1_Primary000538F.ver1.0.g616280.t01
OG0016654	AT2G33735	AT2G33735	Chaperone DnaJ-domain superfamily protein [Source:NCBI gene (formerly Entrezgene);Acc:817939]	Acicarpha_g31179.t1	Arctium_g6202.t1	Chrysanthemum_g62218.t1	Helianthus_g30480.t1	Lactuca_g51030.t1	Nymphoides_g4622.t1	Platycodon_g29230.t1	Scaevola_g14943.t1	Arabidopsis_thaliana_AT2G33735.1	VITVvi_vCabSauv08_v1.1_Primary000003F.ver1.0.g290150.t01
OG0016763	AT2G35720	OWL1	DNAJ heat shock N-terminal domain-containing protein [Source:NCBI gene (formerly Entrezgene);Acc:818142]	Acicarpha_g48639.t1	Arctium_g32513.t1	Chrysanthemum_g26974.t1	Helianthus_g10517.t1	Lactuca_g35205.t1	Nymphoides_g14697.t1	Platycodon_g2917.t1	Scaevola_g34526.t1	Arabidopsis_thaliana_AT2G35720.1	VITVvi_vCabSauv08_v1.1_Primary000002F.ver1.0.g278820.t01
OG0016622	AT2G37680	AT2G37680	glucose-induced degradation-like protein [Source:NCBI gene (formerly Entrezgene);Acc:818345]	Acicarpha_g27453.t1	Arctium_g43668.t1	Chrysanthemum_g49182.t1	Helianthus_g47939.t1	Lactuca_g30263.t1	Nymphoides_g23442.t2	Platycodon_g14320.t1	Scaevola_g27440.t1	Arabidopsis_thaliana_AT2G37680.1	VITVvi_vCabSauv08_v1.1_Primary000001F.ver1.0.g269940.t04
OG0016621	AT2G37740	ZFP10	zinc-finger protein 10 [Source:NCBI gene (formerly Entrezgene);Acc:818351]	Acicarpha_g27444.t1	Arctium_g43689.t1	Chrysanthemum_g20477.t1	Helianthus_g47931.t1	Lactuca_g30208.t1	Nymphoides_g23453.t1	Platycodon_g14335.t1	Scaevola_g27385.t1	Arabidopsis_thaliana_AT2G37740.1	VITVvi_vCabSauv08_v1.1_Primary000001F.ver1.0.g269840.t01
OG0016467	AT2G46850	AT2G46850	Protein kinase superfamily protein [Source:NCBI gene (formerly Entrezgene);Acc:819298]	Acicarpha_g10555.t1	Arctium_g21159.t1	Chrysanthemum_g36956.t1	Helianthus_g65647.t1	Lactuca_g17702.t1	Nymphoides_g15854.t1	Platycodon_g31447.t1	Scaevola_g32662.t1	Arabidopsis_thaliana_AT2G46850.1	VITVvi_vCabSauv08_v1.1_Haplotig000089F_004.ver1.0.g193250.t01
OG0016408	AT3G02690	AT3G02690	nodulin MtN21 /EamA-like transporter family protein [Source:NCBI gene (formerly Entrezgene);Acc:821274]	Acicarpha_g5365.t1	Arctium_g41573.t1	Chrysanthemum_g62528.t1	Helianthus_g56546.t1	Lactuca_g45865.t1	Nymphoides_g7762.t1	Platycodon_g22492.t1	Scaevola_g51182.t1	Arabidopsis_thaliana_AT3G02690.1	VITVvi_vCabSauv08_v1.1_Primary000021F.ver1.0.g360410.t01
OG0016741	AT3G04650	AT3G04650	FAD/NAD(P)-binding oxidoreductase family protein [Source:NCBI gene (formerly Entrezgene);Acc:819623]	Acicarpha_g44987.t1	Arctium_g41784.t1	Chrysanthemum_g62590.t1	Helianthus_g31530.t1	Lactuca_g22007.t1	Nymphoides_g12283.t1	Platycodon_g12796.t1	Scaevola_g12381.t1	Arabidopsis_thaliana_AT3G04650.1	VITVvi_vCabSauv08_v1.1_Primary000146F.ver1.0.g531950.t01
OG0016474	AT3G09650	HCF152	Tetratricopeptide repeat (TPR)-like superfamily protein [Source:NCBI gene (formerly Entrezgene);Acc:820122]	Acicarpha_g11025.t1	Arctium_g11927.t1	Chrysanthemum_g72274.t1	Helianthus_g52761.t1	Lactuca_g9636.t1	Nymphoides_g20705.t1	Platycodon_g14082.t1	Scaevola_g4189.t1	Arabidopsis_thaliana_AT3G09650.1	VITVvi_vCabSauv08_v1.1_Primary000001F.ver1.0.g270840.t01
OG0016716	AT3G10850	GLY2	Metallo-hydrolase/oxidoreductase superfamily protein [Source:NCBI gene (formerly Entrezgene);Acc:820255]	Acicarpha_g43108.t1	Arctium_g12803.t1	Chrysanthemum_g68446.t1	Helianthus_g53447.t1	Lactuca_g10340.t1	Nymphoides_g27076.t1	Platycodon_g4955.t1	Scaevola_g21605.t1	Arabidopsis_thaliana_AT3G10850.1	VITVvi_vCabSauv08_v1.1_Primary000005F.ver1.0.g302350.t01
OG0016692	AT3G14067	AT3G14067	Subtilase family protein [Source:NCBI gene (formerly Entrezgene);Acc:820621]	Acicarpha_g39356.t1	Arctium_g24472.t1	Chrysanthemum_g1790.t1	Helianthus_g37158.t1	Lactuca_g29481.t1	Nymphoides_g6314.t1	Platycodon_g31158.t1	Scaevola_g44641.t1	Arabidopsis_thaliana_AT3G14067.1	VITVvi_vCabSauv08_v1.1_Primary000153F.ver1.0.g536370.t01
OG0016382	AT3G18480	CASP	CCAAT-displacement protein alternatively spliced product [Source:NCBI gene (formerly Entrezgene);Acc:821377]	Acicarpha_g3421.t1	Arctium_g15849.t1	Chrysanthemum_g46314.t1	Helianthus_g64861.t1	Lactuca_g47109.t1	Nymphoides_g26121.t1	Platycodon_g375.t1	Scaevola_g49904.t1	Arabidopsis_thaliana_AT3G18480.1	VITVvi_vCabSauv08_v1.1_Primary000101F.ver1.0.g490640.t02
OG0016420	AT3G27000	ARP2	actin related protein 2 [Source:NCBI gene (formerly Entrezgene);Acc:822317]	Acicarpha_g6099.t1	Arctium_g11593.t1	Chrysanthemum_g71564.t1	Helianthus_g52516.t1	Lactuca_g8993.t1	Nymphoides_g20120.t1	Platycodon_g11598.t1	Scaevola_g9521.t1	Arabidopsis_thaliana_AT3G27000.1	VITVvi_vCabSauv08_v1.1_Haplotig000169F_003.ver1.0.g236670.t01
OG0016522	AT3G46970	PHS2	alpha-glucan phosphorylase 2 [Source:NCBI gene (formerly Entrezgene);Acc:823850]	Acicarpha_g16623.t1	Arctium_g3705.t1	Chrysanthemum_g54435.t1	Helianthus_g15887.t1	Lactuca_g44087.t1	Nymphoides_g23894.t1	Platycodon_g17637.t1	Scaevola_g23651.t1	Arabidopsis_thaliana_AT3G46970.1	VITVvi_vCabSauv08_v1.1_Primary000061F.ver1.0.g440150.t01
OG0016528	AT3G47930	GLDH	L-galactono-1,4-lactone dehydrogenase [Source:NCBI gene (formerly Entrezgene);Acc:823948]	Acicarpha_g17199.t1	Arctium_g43984.t1	Chrysanthemum_g4190.t1	Helianthus_g46434.t1	Lactuca_g30389.t1	Nymphoides_g24108.t1	Platycodon_g21146.t1	Scaevola_g25961.t1	Arabidopsis_thaliana_AT3G47930.1	VITVvi_vCabSauv08_v1.1_Haplotig000001F_025.ver1.0.g014300.t01
OG0016369	AT3G48990	AAE3	AMP-dependent synthetase and ligase family protein [Source:NCBI gene (formerly Entrezgene);Acc:824060]	Acicarpha_g2331.t1	Arctium_g5428.t1	Chrysanthemum_g61527.t1	Helianthus_g31016.t1	Lactuca_g50319.t1	Nymphoides_g27412.t1	Platycodon_g4594.t1	Scaevola_g21922.t1	Arabidopsis_thaliana_AT3G48990.1	VITVvi_vCabSauv08_v1.1_Primary000095F.ver1.0.g483690.t02
OG0016454	AT3G53000	PP2-A15	phloem protein 2-A15 [Source:NCBI gene (formerly Entrezgene);Acc:824466]	Acicarpha_g9355.t1	Arctium_g25389.t2	Chrysanthemum_g75012.t2	Helianthus_g21783.t1	Lactuca_g6128.t1	Nymphoides_g20389.t1	Platycodon_g20083.t1	Scaevola_g3568.t1	Arabidopsis_thaliana_AT3G53000.1	VITVvi_vCabSauv08_v1.1_Haplotig000001F_068.ver1.0.g019840.t01
OG0016423	AT3G54440	AT3G54440	glycoside hydrolase family 2 protein [Source:NCBI gene (formerly Entrezgene);Acc:824610]	Acicarpha_g6229.t1	Arctium_g10417.t1	Chrysanthemum_g73656.t1	Helianthus_g51985.t1	Lactuca_g7699.t1	Nymphoides_g12346.t1	Platycodon_g12801.t1	Scaevola_g122.t1	Arabidopsis_thaliana_AT3G54440.3	VITVvi_vCabSauv08_v1.1_Haplotig000096F_010.ver1.0.g199630.t01
OG0016452	AT3G56820	AT3G56820	RmlC-type cupin [Source:NCBI gene (formerly Entrezgene);Acc:824849]	Acicarpha_g9292.t1	Arctium_g25506.t1	Chrysanthemum_g16537.t1	Helianthus_g47554.t1	Lactuca_g32533.t1	Nymphoides_g24192.t1	Platycodon_g14105.t1	Scaevola_g26750.t1	Arabidopsis_thaliana_AT3G56820.1	VITVvi_vCabSauv08_v1.1_Primary000001F.ver1.0.g273600.t01
OG0016450	AT4G15030	AT4G15030	folate-sensitive fragile site protein [Source:NCBI gene (formerly Entrezgene);Acc:827162]	Acicarpha_g8536.t1	Arctium_g31421.t1	Chrysanthemum_g24360.t1	Helianthus_g2151.t1	Lactuca_g4388.t1	Nymphoides_g3616.t1	Platycodon_g32738.t1	Scaevola_g17273.t1	Arabidopsis_thaliana_AT4G15030.2	VITVvi_vCabSauv08_v1.1_Haplotig000080F_010.ver1.0.g184390.t01
OG0016762	AT4G16563	AT4G16563	Eukaryotic aspartyl protease family protein [Source:NCBI gene (formerly Entrezgene);Acc:827356]	Acicarpha_g48634.t1	Arctium_g16586.t1	Chrysanthemum_g76770.t1	Helianthus_g64027.t1	Lactuca_g10765.t1	Nymphoides_g15285.t1	Platycodon_g2920.t1	Scaevola_g34522.t1	Arabidopsis_thaliana_AT4G16563.1	VITVvi_vCabSauv08_v1.1_Primary000002F.ver1.0.g278870.t01
OG0016718	AT4G27750	ISI1	binding protein [Source:NCBI gene (formerly Entrezgene);Acc:828889]	Acicarpha_g43334.t1	Arctium_g13105.t1	Chrysanthemum_g67654.t1	Helianthus_g25391.t1	Lactuca_g10677.t1	Nymphoides_g27635.t1	Platycodon_g19671.t1	Scaevola_g22126.t1	Arabidopsis_thaliana_AT4G27750.1	VITVvi_vCabSauv08_v1.1_Haplotig000130F_001.ver1.0.g222770.t01
OG0016620	AT5G02140	AT5G02140	Pathosis-related thaumatin superfamily protein [Source:NCBI gene (formerly Entrezgene);Acc:831881]	Acicarpha_g27426.t1	Arctium_g43652.t1	Chrysanthemum_g28439.t2	Helianthus_g47952.t1	Lactuca_g30274.t1	Nymphoides_g23437.t1	Platycodon_g14316.t1	Scaevola_g27444.t1	Arabidopsis_thaliana_AT5G02140.1	VITVvi_vCabSauv08_v1.1_Primary000001F.ver1.0.g269980.t01
OG0016537	AT5G02820	RHL2	Spo11/DNA topoisomerase VI, subunit A protein [Source:NCBI gene (formerly Entrezgene);Acc:831314]	Acicarpha_g18186.t1	Arctium_g25294.t1	Chrysanthemum_g33050.t1	Helianthus_g6289.t1	Lactuca_g32826.t1	Nymphoides_g20127.t1	Platycodon_g14102.t1	Scaevola_g4218.t1	Arabidopsis_thaliana_AT5G02820.1	VITVvi_vCabSauv08_v1.1_Primary000001F.ver1.0.g270870.t01
OG0016645	AT5G03880	AT5G03880	Thioredoxin family protein [Source:NCBI gene (formerly Entrezgene);Acc:831679]	Acicarpha_g30338.t1	Arctium_g44260.t1	Chrysanthemum_g83613.t1	Helianthus_g1288.t1	Lactuca_g30598.t1	Nymphoides_g24066.t1	Platycodon_g20117.t1	Scaevola_g24116.t1	Arabidopsis_thaliana_AT5G03880.1	VITVvi_vCabSauv08_v1.1_Haplotig000001F_068.ver1.0.g020830.t01
OG0016717	AT5G23880	CPSF100	cleavage and polyadenylation specificity factor 100 [Source:NCBI gene (formerly Entrezgene);Acc:832453]	Acicarpha_g43264.t1	Arctium_g13009.t1	Chrysanthemum_g67905.t1	Helianthus_g53589.t1	Lactuca_g10564.t1	Nymphoides_g27421.t1	Platycodon_g4582.t1	Scaevola_g21932.t1	Arabidopsis_thaliana_AT5G23880.1	VITVvi_vCabSauv08_v1.1_Primary000095F.ver1.0.g483550.t02
OG0016704	AT5G26340	MSS1	Major facilitator superfamily protein [Source:NCBI gene (formerly Entrezgene);Acc:832703]	Acicarpha_g41338.t1	Arctium_g23283.t1	Chrysanthemum_g3944.t1	Helianthus_g35629.t1	Lactuca_g29936.t1	Nymphoides_g8347.t1	Platycodon_g25669.t1	Scaevola_g48314.t1	Arabidopsis_thaliana_AT5G26340.1	VITVvi_vCabSauv08_v1.1_Primary000113F.ver1.0.g501430.t01
OG0016694	AT5G39710	EMB2745	Tetratricopeptide repeat (TPR)-like superfamily protein [Source:NCBI gene (formerly Entrezgene);Acc:833967]	Acicarpha_g39537.t1	Arctium_g23967.t1	Chrysanthemum_g3006.t1	Helianthus_g36347.t1	Lactuca_g28765.t1	Nymphoides_g21907.t1	Platycodon_g19553.t1	Scaevola_g8186.t1	Arabidopsis_thaliana_AT5G39710.1	VITVvi_vCabSauv08_v1.1_Primary000007F.ver1.0.g311840.t01
OG0016543	AT5G48460	AT5G48460	Actin binding Calponin homology (CH) domain-containing protein [Source:NCBI gene (formerly Entrezgene);Acc:834901]	Acicarpha_g18597.t1	Arctium_g2780.t1	Chrysanthemum_g55144.t1	Helianthus_g59419.t1	Lactuca_g45146.t1	Nymphoides_g23527.t1	Platycodon_g15982.t1	Scaevola_g23245.t1	Arabidopsis_thaliana_AT5G48460.1	VITVvi_vCabSauv08_v1.1_Primary000122F.ver1.0.g511530.t01
OG0016707	AT5G55740	CRR21	Tetratricopeptide repeat (TPR)-like superfamily protein [Source:NCBI gene (formerly Entrezgene);Acc:835668]	Acicarpha_g41953.t1	Arctium_g22399.t1	Chrysanthemum_g79.t1	Helianthus_g42059.t1	Lactuca_g28101.t1	Nymphoides_g9085.t1	Platycodon_g25240.t1	Scaevola_g45969.t1	Arabidopsis_thaliana_AT5G55740.1	VITVvi_vCabSauv08_v1.1_Haplotig000010F_020.ver1.0.g077530.t01
OG0016759	AT5G62600	MOS14	ARM repeat superfamily protein [Source:NCBI gene (formerly Entrezgene);Acc:836381]	Acicarpha_g48215.t1	Arctium_g7504.t1	Chrysanthemum_g65290.t1	Helianthus_g33018.t1	Lactuca_g20642.t1	Nymphoides_g3984.t1	Platycodon_g30240.t1	Scaevola_g45271.t1	Arabidopsis_thaliana_AT5G62600.1	VITVvi_vCabSauv08_v1.1_Primary000022F.ver1.0.g361900.t01
