## Supplementary Dataset 5 for "Gene duplication dynamics and regulatory evolution shape the diversification of Asteraceae"

### Sheet: aci_single
Supplementary Dataset 5. Genes associated with accelerated subgenomic regions in the various subgenome analyses (see Supplementary Fig. 38). A gene was associated with an accelerated region (AR) if it landed within an exon. ARs may cluster into high-density regions known as hotspots, and AR-associated genes within such regions are indicated in the table.
Gene (Vitis) accelerated	TAIR genes	In hotspot?	Overlaps highest hotspot peak?	Associated accelerated regions
g078420	AT3G24150			aci_single.AR.5
g323370	AT1G19230			aci_single.AR.1
g326640	AT2G20100, AT4G29100			aci_single.AR.3	aci_single.AR.4
g328650	AT2G26580			aci_single.AR.6
g328880	AT5G35430			aci_single.AR.7
g371880	AT5G34850			aci_single.AR.10	aci_single.AR.8	aci_single.AR.9
g372230	AT2G15580			aci_single.AR.11
g372970	AT2G25180, AT4G31920, AT5G58080			aci_single.AR.12
g373040	AT5G58050, AT5G58170			aci_single.AR.13
g373750	AT1G09080, AT1G16030, AT1G56410, AT3G09440, AT3G12580, AT5G02490, AT5G02500			aci_single.AR.14	aci_single.AR.15	aci_single.AR.16
g450300	AT4G29930, AT5G57150			aci_single.AR.18
g450510	AT2G19240, AT4G29950, AT5G57210			aci_single.AR.17
g450520	AT5G57210			aci_single.AR.17
g560930	NO HITS			aci_single.AR.19

### Sheet: aci_dup
Supplementary Dataset 5. Genes associated with accelerated subgenomic regions in the various subgenome analyses (see Supplementary Fig. 38). A gene was associated with an accelerated region (AR) if it landed within an exon. ARs may cluster into high-density regions known as hotspots, and AR-associated genes within such regions are indicated in the table.
Gene (Vitis) accelerated	TAIR genes	In hotspot?	Overlaps highest hotspot peak?	Associated accelerated regions
g077040	AT5G19730			aci_dup.AR.14
g078070	AT4G22380			aci_dup.AR.38
g078190	NO HITS			aci_dup.AR.44	aci_dup.AR.45
g078600	AT3G24500			aci_dup.AR.20
g078780	AT4G13350			aci_dup.AR.27
g078850	NO HITS			aci_dup.AR.30	aci_dup.AR.31
g078860	NO HITS			aci_dup.AR.31
g079010	AT1G08510			aci_dup.AR.32
g079540	AT1G19170, AT3G42950			aci_dup.AR.4
g079690	AT1G54115, AT3G14070			aci_dup.AR.7
g080650	AT4G29010			aci_dup.AR.17
g080750	AT3G24590			aci_dup.AR.19
g117550	AT2G25050, AT3G32410, AT5G58160			aci_dup.AR.81
g118150	AT1G80710			aci_dup.AR.78
g240610	AT3G49510			aci_dup.AR.182
g323390	AT3G26060			aci_dup.AR.1
g323550	AT1G19170, AT3G42950			aci_dup.AR.2	aci_dup.AR.3	aci_dup.AR.4
g323610	AT1G23070			aci_dup.AR.5	aci_dup.AR.6
g323700	AT1G54115, AT3G14070			aci_dup.AR.7
g323960	AT2G06200			aci_dup.AR.8	aci_dup.AR.9
g324090	AT1G17455, AT1G72630, AT2G06255			aci_dup.AR.12
g324110	AT2G06510			aci_dup.AR.13
g324190	AT5G13640			aci_dup.AR.14
g324470	AT5G20610			aci_dup.AR.15
g324620	AT5G20610			aci_dup.AR.16
g324640	AT1G08730, AT1G17580, AT1G54560, AT2G20290, AT2G31900, AT3G58160, AT5G20490			aci_dup.AR.17
g324750	AT2G19390, AT4G29790			aci_dup.AR.18	aci_dup.AR.19
g324920	AT3G13920			aci_dup.AR.20	aci_dup.AR.21
g324970	AT2G26190, AT4G33050, AT5G57010			aci_dup.AR.22	aci_dup.AR.23	aci_dup.AR.24	aci_dup.AR.25
g324990	AT1G64280, AT4G26120			aci_dup.AR.26
g325100	AT2G19500, AT4G29740, AT5G56970			aci_dup.AR.27
g325220	AT4G29720			aci_dup.AR.28	aci_dup.AR.29	aci_dup.AR.30	aci_dup.AR.31
g325580	AT2G19670, AT4G29510			aci_dup.AR.32	aci_dup.AR.33
g326100	AT4G29140, AT5G19700			aci_dup.AR.34
g326180	AT3G21590, AT3G21600, AT4G15450			aci_dup.AR.35
g326260	AT2G19910, AT2G19920, AT2G19930			aci_dup.AR.36	aci_dup.AR.37	aci_dup.AR.38
g326350	AT5G19690			aci_dup.AR.39	aci_dup.AR.40	aci_dup.AR.41	aci_dup.AR.42	aci_dup.AR.43
g326460	AT4G28910			aci_dup.AR.44	aci_dup.AR.45	aci_dup.AR.46
g326590	AT4G29060			aci_dup.AR.47
g326630	AT4G32360			aci_dup.AR.48	aci_dup.AR.49
g326640	AT2G20100, AT4G29100			aci_dup.AR.50	aci_dup.AR.51	aci_dup.AR.52	aci_dup.AR.53	aci_dup.AR.54	aci_dup.AR.55	aci_dup.AR.56	aci_dup.AR.57
g326700	AT4G28950			aci_dup.AR.58	aci_dup.AR.59
g326750	AT4G29010			aci_dup.AR.60
g326830	AT3G24630			aci_dup.AR.61	aci_dup.AR.62	aci_dup.AR.63	aci_dup.AR.64
g326850	AT2G20120, AT2G20130			aci_dup.AR.65
g327230	AT5G19610			aci_dup.AR.66	aci_dup.AR.67	aci_dup.AR.68
g327250	AT3G24490			aci_dup.AR.69
g327340	AT3G24480, AT4G13340, AT4G18670, AT5G25550			aci_dup.AR.70
g327350	AT3G24460, AT4G13345			aci_dup.AR.71
g327610	AT1G15520, AT1G66950, AT2G26910, AT2G36380, AT3G30842			aci_dup.AR.72	aci_dup.AR.73	aci_dup.AR.74
g327850	AT2G26650			aci_dup.AR.75
g327950	AT4G17486			aci_dup.AR.76
g328160	AT2G42520, AT3G58510, AT3G58570			aci_dup.AR.77	aci_dup.AR.78
g328180	AT4G32400			aci_dup.AR.79
g328400	AT2G26660, AT5G20150			aci_dup.AR.83
g328470	AT5G25350			aci_dup.AR.84	aci_dup.AR.85	aci_dup.AR.86	aci_dup.AR.87
g328640	AT1G15340, AT3G15790			aci_dup.AR.88
g328750	AT5G52580			aci_dup.AR.89
g329140	AT5G20270			aci_dup.AR.90	aci_dup.AR.91	aci_dup.AR.92
g329160	AT5G20280			aci_dup.AR.93	aci_dup.AR.94	aci_dup.AR.95
g329170	AT2G11520			aci_dup.AR.96	aci_dup.AR.97	aci_dup.AR.98
g371990	AT1G15690			aci_dup.AR.100	aci_dup.AR.101	aci_dup.AR.99
g372000	AT1G49390, AT5G20400, AT5G20550, AT5G54000			aci_dup.AR.102
g372150	AT3G09850			aci_dup.AR.103	aci_dup.AR.104	aci_dup.AR.105
g372160	AT3G09850			aci_dup.AR.106	aci_dup.AR.107	aci_dup.AR.108
g372230	AT2G15580			aci_dup.AR.109	aci_dup.AR.110
g372330	AT1G06220, AT5G25230			aci_dup.AR.111	aci_dup.AR.112	aci_dup.AR.113	aci_dup.AR.114	aci_dup.AR.115
g372340	AT2G13100			aci_dup.AR.116
g372350	NO HITS			aci_dup.AR.117	aci_dup.AR.118	aci_dup.AR.119
g372440	AT2G12646			aci_dup.AR.120	aci_dup.AR.121
g372560	AT5G35080			aci_dup.AR.122	aci_dup.AR.123
g372700	AT5G20320			aci_dup.AR.124
g372720	AT5G20320			aci_dup.AR.125	aci_dup.AR.126
g372730	AT2G07690			aci_dup.AR.127
g372960	AT2G24320, AT4G31020	✔		aci_dup.AR.128
g372970	AT2G25180, AT4G31920, AT5G58080	✔	✔	aci_dup.AR.129	aci_dup.AR.130	aci_dup.AR.131	aci_dup.AR.132	aci_dup.AR.133	aci_dup.AR.134	aci_dup.AR.135
g372980	AT2G24300, AT4G31000	✔	✔	aci_dup.AR.136	aci_dup.AR.137	aci_dup.AR.138	aci_dup.AR.139	aci_dup.AR.140	aci_dup.AR.141
g373010	AT5G58070	✔		aci_dup.AR.142
g373100	AT2G24220			aci_dup.AR.143
g373110	AT1G13950			aci_dup.AR.144
g373120	AT2G24230, AT5G58150			aci_dup.AR.145	aci_dup.AR.146	aci_dup.AR.147	aci_dup.AR.148
g373150	AT2G24240, AT4G30940			aci_dup.AR.149	aci_dup.AR.150	aci_dup.AR.151
g373280	AT2G24260, AT4G30980, AT5G58010			aci_dup.AR.152	aci_dup.AR.153
g373690	AT5G48930			aci_dup.AR.160	aci_dup.AR.161	aci_dup.AR.162
g373740	AT5G57870			aci_dup.AR.163	aci_dup.AR.164	aci_dup.AR.165	aci_dup.AR.166	aci_dup.AR.167	aci_dup.AR.168	aci_dup.AR.169	aci_dup.AR.170
g373750	AT1G09080, AT1G16030, AT1G56410, AT3G09440, AT3G12580, AT5G02490, AT5G02500			aci_dup.AR.171	aci_dup.AR.172
g373770	AT2G21770, AT2G25540, AT4G32410, AT4G39350, AT5G05170, AT5G09870, AT5G17420, AT5G44030, AT5G64740			aci_dup.AR.173
g373850	AT2G24140, AT4G30830, AT5G57830			aci_dup.AR.174
g373980	AT4G30790			aci_dup.AR.175	aci_dup.AR.176
g374410	AT2G23810, AT4G28050, AT4G30430			aci_dup.AR.177
g425860	AT2G19110, AT4G30110, AT4G30120			aci_dup.AR.182	aci_dup.AR.183	aci_dup.AR.184	aci_dup.AR.185	aci_dup.AR.186	aci_dup.AR.187
g449410	AT5G57410			aci_dup.AR.223	aci_dup.AR.225
g449430	AT4G30210			aci_dup.AR.221	aci_dup.AR.222
g449630	AT4G30160, AT5G57320			aci_dup.AR.213	aci_dup.AR.214	aci_dup.AR.215	aci_dup.AR.216	aci_dup.AR.217	aci_dup.AR.218	aci_dup.AR.219	aci_dup.AR.220
g449650	AT2G18980, AT4G30170	✔		aci_dup.AR.210
g449700	AT2G18940	✔	✔	aci_dup.AR.198	aci_dup.AR.199	aci_dup.AR.200	aci_dup.AR.201	aci_dup.AR.202	aci_dup.AR.203	aci_dup.AR.204	aci_dup.AR.205	aci_dup.AR.206	aci_dup.AR.207	aci_dup.AR.208	aci_dup.AR.209
g449850	AT2G24570, AT4G31550			aci_dup.AR.197
g450400	AT2G19260			aci_dup.AR.196
g450510	AT2G19240, AT4G29950, AT5G57210			aci_dup.AR.193	aci_dup.AR.194	aci_dup.AR.195
g450550	AT2G19170, AT4G30020			aci_dup.AR.188	aci_dup.AR.189	aci_dup.AR.190	aci_dup.AR.191	aci_dup.AR.192
g460320	AT1G26160, AT2G23820			aci_dup.AR.120
g460350	AT5G57770			aci_dup.AR.122
g498780	AT2G06990			aci_dup.AR.181
g560930	NO HITS			aci_dup.AR.226
g571250	AT3G54070	✔		aci_dup.AR.128
g575850	AT5G57740			aci_dup.AR.180
g576010	AT4G30410, AT5G57780			aci_dup.AR.178	aci_dup.AR.179

### Sheet: aster_aci
Supplementary Dataset 5. Genes associated with accelerated subgenomic regions in the various subgenome analyses (see Supplementary Fig. 38). A gene was associated with an accelerated region (AR) if it landed within an exon. ARs may cluster into high-density regions known as hotspots, and AR-associated genes within such regions are indicated in the table.
Gene (Vitis) accelerated	TAIR genes	In hotspot?	Overlaps highest hotspot peak?	Associated accelerated regions
g078510	AT4G11120			aster_aci.AR.18
g078600	AT3G24500			aster_aci.AR.5
g078610	AT3G24495			aster_aci.AR.5
g080290	AT5G20260, AT5G11130			aster_aci.AR.19	aster_aci.AR.20	aster_aci.AR.21
g324640	AT1G08730, AT1G17580, AT1G54560, AT2G20290, AT2G31900, AT3G58160, AT5G20490			aster_aci.AR.2
g324730	AT4G29810			aster_aci.AR.3	aster_aci.AR.4
g324920	AT3G13920			aster_aci.AR.5
g325200	AT2G19520			aster_aci.AR.6
g326620	AT4G29080			aster_aci.AR.7
g326640	AT2G20100, AT4G29100			aster_aci.AR.8	aster_aci.AR.9
g326740	AT2G20110, AT4G29000			aster_aci.AR.10
g326750	AT4G29010			aster_aci.AR.11	aster_aci.AR.12
g326800	AT1G62800, AT5G11520, AT5G19550			aster_aci.AR.13
g326830	AT3G24630			aster_aci.AR.14	aster_aci.AR.15
g326840	AT3G16120			aster_aci.AR.15
g327060	AT3G16060			aster_aci.AR.16	aster_aci.AR.17
g327110	AT1G52315, AT4G32350			aster_aci.AR.18
g327560	AT1G08510			aster_aci.AR.19	aster_aci.AR.20	aster_aci.AR.21
g328290	AT5G16970			aster_aci.AR.22	aster_aci.AR.23	aster_aci.AR.24	aster_aci.AR.25
g328650	AT2G26580			aster_aci.AR.26
g328750	AT5G52580			aster_aci.AR.27	aster_aci.AR.28	aster_aci.AR.29	aster_aci.AR.30
g328810	AT3G42170			aster_aci.AR.31
g329170	AT2G11520			aster_aci.AR.32
g371880	AT5G34850			aster_aci.AR.33
g372000	AT1G49390, AT5G20400, AT5G20550, AT5G54000			aster_aci.AR.34	aster_aci.AR.35
g372060	AT1G49390			aster_aci.AR.36
g372190	AT5G11060, AT5G25220			aster_aci.AR.38
g372210	AT3G46920			aster_aci.AR.39
g372330	AT1G06220, AT5G25230			aster_aci.AR.40
g372470	AT5G11090, AT5G25280			aster_aci.AR.41
g372520	AT4G32060			aster_aci.AR.42
g372960	AT2G24320, AT4G31020			aster_aci.AR.43	aster_aci.AR.44
g372970	AT2G25180, AT4G31920, AT5G58080			aster_aci.AR.45
g372980	AT2G24300, AT4G31000			aster_aci.AR.46	aster_aci.AR.47
g373000	AT2G24280			aster_aci.AR.48	aster_aci.AR.49
g373010	AT5G58070			aster_aci.AR.50
g373170	AT2G25050, AT3G32410, AT5G58160			aster_aci.AR.51	aster_aci.AR.52
g373230	AT4G30960			aster_aci.AR.53
g373280	AT2G24260, AT4G30980, AT5G58010			aster_aci.AR.54	aster_aci.AR.55
g373740	AT5G57870			aster_aci.AR.56
g373750	AT1G09080, AT1G16030, AT1G56410, AT3G09440, AT3G12580, AT5G02490, AT5G02500			aster_aci.AR.57
g373790	AT2G24070, AT4G30710, AT4G30740			aster_aci.AR.58	aster_aci.AR.59
g373840	AT3G18430			aster_aci.AR.60
g449410	AT5G57410			aster_aci.AR.101	aster_aci.AR.102
g449430	AT4G30210			aster_aci.AR.100	aster_aci.AR.99
g449450	AT4G25840, AT5G57440			aster_aci.AR.96	aster_aci.AR.97	aster_aci.AR.98
g449580	AT5G20590	✔		aster_aci.AR.94	aster_aci.AR.95
g449630	AT4G30160, AT5G57320	✔	✔	aster_aci.AR.88	aster_aci.AR.89	aster_aci.AR.90	aster_aci.AR.91	aster_aci.AR.92	aster_aci.AR.93
g449700	AT2G18940			aster_aci.AR.80	aster_aci.AR.81	aster_aci.AR.82
g449800	AT3G19020, AT1G13640			aster_aci.AR.78	aster_aci.AR.79
g449920	AT2G19330, AT4G26050, AT4G29880			aster_aci.AR.77
g450400	AT2G19260			aster_aci.AR.76
g450510	AT2G19240, AT4G29950, AT5G57210			aster_aci.AR.75
g450550	AT2G19170, AT4G30020			aster_aci.AR.73	aster_aci.AR.74
g459390	AT2G17265			aster_aci.AR.30
g498780	AT2G06990	✔	✔	aster_aci.AR.67	aster_aci.AR.68	aster_aci.AR.69	aster_aci.AR.70	aster_aci.AR.71	aster_aci.AR.72
g498810	AT5G20730, AT1G19220	✔	✔	aster_aci.AR.63	aster_aci.AR.64	aster_aci.AR.65	aster_aci.AR.66
g560930	NO HITS			aster_aci.AR.103	aster_aci.AR.104	aster_aci.AR.105	aster_aci.AR.106
g575850	AT5G57740			aster_aci.AR.61	aster_aci.AR.62
