## Supplementary Dataset 6 for "Gene duplication dynamics and regulatory evolution shape the diversification of Asteraceae"

### Sheet: aci_dup
Supplementary Dataset 6. Accelerated regions (ARs) in the various subgenome analyses (see Supplementary Fig. 38). Subgenomes in Figure 2d-e represent genomic sequences that align to chromosome 11 of Vitis. Multiple hypothesis testing corrections were performed by generating Q-values using Storey’s correction method.
Vitis chromosome	Start	End	Q-value	ID
chr11	521585	521806	0.0109743	aci_dup.AR.1
chr11	660210	660410	0.0392765	aci_dup.AR.2
chr11	660551	660608	0.00787322	aci_dup.AR.3
chr11	661204	661365	0.0299849	aci_dup.AR.4
chr11	699229	699354	0.000335152	aci_dup.AR.5
chr11	699798	699878	0.01974	aci_dup.AR.6
chr11	784391	784683	0.00158	aci_dup.AR.7
chr11	981548	981727	0.00479962	aci_dup.AR.8
chr11	981822	982030	0.004424	aci_dup.AR.9
chr11	1118363	1118454	0.0271473	aci_dup.AR.10
chr11	1118561	1118680	0.00194462	aci_dup.AR.11
chr11	1118927	1119235	0.000335152	aci_dup.AR.12
chr11	1129423	1130799	0.0430813	aci_dup.AR.13
chr11	1183558	1183706	0.00180047	aci_dup.AR.14
chr11	1408634	1409223	0.000335152	aci_dup.AR.15
chr11	1514864	1515201	0.000335152	aci_dup.AR.16
chr11	1529393	1529478	0.0057791	aci_dup.AR.17
chr11	1618571	1618654	0.0392765	aci_dup.AR.18
chr11	1625358	1625473	0.0219867	aci_dup.AR.19
chr11	1752795	1752905	0.0456737	aci_dup.AR.20
chr11	1753060	1753343	0.0091405	aci_dup.AR.21
chr11	1798277	1798377	0.00256126	aci_dup.AR.22
chr11	1798882	1799132	0.000335152	aci_dup.AR.23
chr11	1799424	1799522	0.0039816	aci_dup.AR.24
chr11	1799622	1799912	0.0071793	aci_dup.AR.25
chr11	1815529	1815749	0.00180047	aci_dup.AR.26
chr11	1903204	1903479	0.0189804	aci_dup.AR.27
chr11	1989274	1989669	0.000335152	aci_dup.AR.28
chr11	1989829	1990074	0.000335152	aci_dup.AR.29
chr11	1990417	1990473	0.0219875	aci_dup.AR.30
chr11	1990480	1990590	0.0192841	aci_dup.AR.31
chr11	2202273	2202479	0.00194462	aci_dup.AR.32
chr11	2204764	2204916	0.0127309	aci_dup.AR.33
chr11	2621035	2621776	0.000335152	aci_dup.AR.34
chr11	2683125	2683318	0.0401596	aci_dup.AR.35
chr11	2759020	2759091	0.0283686	aci_dup.AR.36
chr11	2762910	2762965	0.00158	aci_dup.AR.37
chr11	2765786	2765838	0.0496232	aci_dup.AR.38
chr11	2840593	2840649	0.0315831	aci_dup.AR.39
chr11	2842646	2842745	0.0445501	aci_dup.AR.40
chr11	2847130	2847282	0.0234136	aci_dup.AR.41
chr11	2851341	2851425	0.0387934	aci_dup.AR.42
chr11	2852124	2852223	0.0258067	aci_dup.AR.43
chr11	2932106	2932181	0.0456737	aci_dup.AR.44
chr11	2932204	2932286	0.00527633	aci_dup.AR.45
chr11	2934220	2934507	0.000335152	aci_dup.AR.46
chr11	3024872	3025459	0.0489443	aci_dup.AR.47
chr11	3054756	3054869	0.0106246	aci_dup.AR.48
chr11	3055768	3055878	0.0424321	aci_dup.AR.49
chr11	3079453	3079533	0.0204815	aci_dup.AR.50
chr11	3079642	3079804	0.0162604	aci_dup.AR.51
chr11	3080415	3080498	0.00316	aci_dup.AR.52
chr11	3080767	3080847	0.0153486	aci_dup.AR.53
chr11	3080968	3081040	0.000335152	aci_dup.AR.54
chr11	3081602	3081652	0.00316	aci_dup.AR.55
chr11	3081820	3081938	0.000335152	aci_dup.AR.56
chr11	3081992	3082079	0.000335152	aci_dup.AR.57
chr11	3123826	3123934	0.00935154	aci_dup.AR.58
chr11	3124046	3124174	0.0379521	aci_dup.AR.59
chr11	3181580	3181634	0.00379838	aci_dup.AR.60
chr11	3233117	3233269	0.00903233	aci_dup.AR.61
chr11	3233690	3233737	0.00799294	aci_dup.AR.62
chr11	3233759	3233827	0.000335152	aci_dup.AR.63
chr11	3235698	3235811	0.0141322	aci_dup.AR.64
chr11	3251666	3251838	0.013767	aci_dup.AR.65
chr11	3514728	3514770	0.0387934	aci_dup.AR.66
chr11	3515980	3516067	0.040393	aci_dup.AR.67
chr11	3516563	3516610	0.0114821	aci_dup.AR.68
chr11	3530055	3530800	0.000335152	aci_dup.AR.69
chr11	3630340	3630416	0.001106	aci_dup.AR.70
chr11	3649249	3649376	0.0292874	aci_dup.AR.71
chr11	3904829	3904913	0.000335152	aci_dup.AR.72
chr11	3905252	3905353	0.0302948	aci_dup.AR.73
chr11	3905754	3905897	0.0119612	aci_dup.AR.74
chr11	4116236	4116342	0.00214065	aci_dup.AR.75
chr11	4251614	4251770	0.043614	aci_dup.AR.76
chr11	4447824	4448066	0.0322486	aci_dup.AR.77
chr11	4451218	4451369	0.0214415	aci_dup.AR.78
chr11	4459415	4459704	0.000335152	aci_dup.AR.79
chr11	4615201	4615362	0.0100867	aci_dup.AR.80
chr11	4634291	4634380	0.0245494	aci_dup.AR.81
chr11	4657181	4657289	0.0439285	aci_dup.AR.82
chr11	4720129	4720308	0.0338104	aci_dup.AR.83
chr11	4811177	4811230	0.00194462	aci_dup.AR.84
chr11	4811333	4811503	0.0495488	aci_dup.AR.85
chr11	4811990	4812133	0.0049615	aci_dup.AR.86
chr11	4812158	4812355	0.0074369	aci_dup.AR.87
chr11	5028720	5028894	0.0162213	aci_dup.AR.88
chr11	5219729	5219823	0.0434013	aci_dup.AR.89
chr11	5823115	5823215	0.000335152	aci_dup.AR.90
chr11	5823484	5823552	0.00924689	aci_dup.AR.91
chr11	5823578	5823683	0.000335152	aci_dup.AR.92
chr11	5843825	5844504	0.0339781	aci_dup.AR.93
chr11	5844999	5845251	0.000921667	aci_dup.AR.94
chr11	5847091	5847279	0.00425385	aci_dup.AR.95
chr11	5876585	5876724	0.000335152	aci_dup.AR.96
chr11	5877909	5878087	0.001106	aci_dup.AR.97
chr11	5879459	5879613	0.001106	aci_dup.AR.98
chr11	6041452	6041833	0.0322486	aci_dup.AR.99
chr11	6041914	6042039	0.0118854	aci_dup.AR.100
chr11	6043766	6044182	0.00194462	aci_dup.AR.101
chr11	6047320	6047446	0.000335152	aci_dup.AR.102
chr11	6231445	6231583	0.000335152	aci_dup.AR.103
chr11	6231688	6231817	0.000335152	aci_dup.AR.104
chr11	6231885	6231974	0.000335152	aci_dup.AR.105
chr11	6253230	6253293	0.025912	aci_dup.AR.106
chr11	6253327	6253458	0.0306826	aci_dup.AR.107
chr11	6254020	6254061	0.0103578	aci_dup.AR.108
chr11	6334279	6334371	0.0116421	aci_dup.AR.109
chr11	6334403	6334481	0.000650588	aci_dup.AR.110
chr11	6395393	6396009	0.000335152	aci_dup.AR.111
chr11	6396022	6396597	0.000335152	aci_dup.AR.112
chr11	6396727	6396839	0.0493216	aci_dup.AR.113
chr11	6397501	6397706	0.000335152	aci_dup.AR.114
chr11	6398185	6398305	0.0322486	aci_dup.AR.115
chr11	6402119	6402653	0.00412039	aci_dup.AR.116
chr11	6414638	6414836	0.001106	aci_dup.AR.117
chr11	6414970	6415069	0.0245494	aci_dup.AR.118
chr11	6415455	6415674	0.0302948	aci_dup.AR.119
chr11	6507584	6507834	0.0120359	aci_dup.AR.120
chr11	6508311	6508654	0.00299542	aci_dup.AR.121
chr11	6583119	6583240	0.000335152	aci_dup.AR.122
chr11	6586849	6586938	0.049375	aci_dup.AR.123
chr11	6936541	6936689	0.0392765	aci_dup.AR.124
chr11	6987852	6988059	0.0203339	aci_dup.AR.125
chr11	6997445	6997615	0.0126629	aci_dup.AR.126
chr11	7036619	7036740	0.00194462	aci_dup.AR.127
chr11	7317939	7318188	0.000335152	aci_dup.AR.128
chr11	7335429	7335608	0.000335152	aci_dup.AR.129
chr11	7335713	7335866	0.00704708	aci_dup.AR.130
chr11	7336787	7336962	0.000335152	aci_dup.AR.131
chr11	7336975	7337201	0.00158	aci_dup.AR.132
chr11	7338111	7338191	0.0217178	aci_dup.AR.133
chr11	7338229	7338302	0.001106	aci_dup.AR.134
chr11	7338362	7338446	0.00945452	aci_dup.AR.135
chr11	7345312	7345410	0.00787322	aci_dup.AR.136
chr11	7347126	7347170	0.045965	aci_dup.AR.137
chr11	7347451	7347538	0.0302948	aci_dup.AR.138
chr11	7350414	7350512	0.00542945	aci_dup.AR.139
chr11	7350528	7350644	0.000335152	aci_dup.AR.140
chr11	7350678	7350764	0.000335152	aci_dup.AR.141
chr11	7378313	7378506	0.000335152	aci_dup.AR.142
chr11	7514519	7514756	0.032543	aci_dup.AR.143
chr11	7520775	7520901	0.0131779	aci_dup.AR.144
chr11	7524435	7524559	0.000335152	aci_dup.AR.145
chr11	7524821	7525591	0.000335152	aci_dup.AR.146
chr11	7526294	7526403	0.0200463	aci_dup.AR.147
chr11	7526625	7526868	0.000335152	aci_dup.AR.148
chr11	7566495	7567005	0.049375	aci_dup.AR.149
chr11	7567013	7567425	0.000335152	aci_dup.AR.150
chr11	7567441	7567815	0.000335152	aci_dup.AR.151
chr11	7862538	7862877	0.000921667	aci_dup.AR.152
chr11	7863845	7863925	0.0069125	aci_dup.AR.153
chr11	8160477	8160554	0.000335152	aci_dup.AR.154
chr11	8160609	8160908	0.000335152	aci_dup.AR.155
chr11	8160921	8160978	0.000335152	aci_dup.AR.156
chr11	8160992	8161064	0.0467651	aci_dup.AR.157
chr11	8161917	8161962	0.001106	aci_dup.AR.158
chr11	8161979	8162142	0.000335152	aci_dup.AR.159
chr11	8453025	8453068	0.0116421	aci_dup.AR.160
chr11	8453143	8453244	0.0193022	aci_dup.AR.161
chr11	8453890	8453943	0.0074369	aci_dup.AR.162
chr11	8525036	8525143	0.0477591	aci_dup.AR.163
chr11	8525255	8525479	0.00214065	aci_dup.AR.164
chr11	8525582	8525670	0.0292874	aci_dup.AR.165
chr11	8525729	8525874	0.000335152	aci_dup.AR.166
chr11	8526085	8526195	0.0174936	aci_dup.AR.167
chr11	8530565	8530764	0.0124324	aci_dup.AR.168
chr11	8530965	8531070	0.00412039	aci_dup.AR.169
chr11	8534086	8534278	0.0109743	aci_dup.AR.170
chr11	8573905	8574033	0.012798	aci_dup.AR.171
chr11	8574067	8574176	0.0498918	aci_dup.AR.172
chr11	8597480	8597839	0.0189804	aci_dup.AR.173
chr11	8795736	8795783	0.045965	aci_dup.AR.174
chr11	9126312	9126530	0.000335152	aci_dup.AR.175
chr11	9134126	9134272	0.022515	aci_dup.AR.176
chr11	10174931	10175252	0.000335152	aci_dup.AR.177
chr11	11097281	11097361	0.01106	aci_dup.AR.178
chr11	11097652	11097807	0.00512037	aci_dup.AR.179
chr11	11574802	11574962	0.0133966	aci_dup.AR.180
chr11	12815141	12815274	0.000335152	aci_dup.AR.181
chr11	15610582	15610714	0.001106	aci_dup.AR.182
chr11	15612887	15613035	0.0392765	aci_dup.AR.183
chr11	15613222	15613430	0.00256126	aci_dup.AR.184
chr11	15613548	15613727	0.0167355	aci_dup.AR.185
chr11	15613840	15614124	0.000335152	aci_dup.AR.186
chr11	15614143	15614262	0.0392765	aci_dup.AR.187
chr11	16202156	16202404	0.00136543	aci_dup.AR.188
chr11	16206068	16206363	0.001106	aci_dup.AR.189
chr11	16207801	16207902	0.0227706	aci_dup.AR.190
chr11	16208393	16208580	0.000335152	aci_dup.AR.191
chr11	16208594	16208801	0.0141873	aci_dup.AR.192
chr11	16288488	16288616	0.0217178	aci_dup.AR.193
chr11	16289166	16289267	0.0227706	aci_dup.AR.194
chr11	16290273	16290439	0.000335152	aci_dup.AR.195
chr11	16390347	16390519	0.000335152	aci_dup.AR.196
chr11	17423542	17423601	0.0143932	aci_dup.AR.197
chr11	17634288	17634491	0.000335152	aci_dup.AR.198
chr11	17634513	17634602	0.000335152	aci_dup.AR.199
chr11	17634644	17634743	0.000335152	aci_dup.AR.200
chr11	17634861	17634932	0.000335152	aci_dup.AR.201
chr11	17634956	17635043	0.000335152	aci_dup.AR.202
chr11	17635053	17635142	0.000335152	aci_dup.AR.203
chr11	17635166	17635445	0.000335152	aci_dup.AR.204
chr11	17635473	17635583	0.000335152	aci_dup.AR.205
chr11	17635593	17635643	0.000335152	aci_dup.AR.206
chr11	17635683	17635745	0.000335152	aci_dup.AR.207
chr11	17635788	17635848	0.000335152	aci_dup.AR.208
chr11	17635896	17635958	0.000335152	aci_dup.AR.209
chr11	17712662	17712820	0.0160333	aci_dup.AR.210
chr11	17720489	17720582	0.0351651	aci_dup.AR.211
chr11	17728911	17729040	0.0198941	aci_dup.AR.212
chr11	17746918	17747040	0.0153943	aci_dup.AR.213
chr11	17747221	17747294	0.0302948	aci_dup.AR.214
chr11	17747495	17747540	0.0336408	aci_dup.AR.215
chr11	17751185	17751255	0.00425385	aci_dup.AR.216
chr11	17753265	17753375	0.000921667	aci_dup.AR.217
chr11	17753856	17754011	0.000650588	aci_dup.AR.218
chr11	17765095	17765161	0.0306826	aci_dup.AR.219
chr11	17765487	17765666	0.0392765	aci_dup.AR.220
chr11	18038843	18038930	0.000335152	aci_dup.AR.221
chr11	18042129	18042200	0.0374686	aci_dup.AR.222
chr11	18072118	18072219	0.000335152	aci_dup.AR.223
chr11	18072300	18072377	0.000335152	aci_dup.AR.224
chr11	18072526	18072615	0.000335152	aci_dup.AR.225
chr11	18522743	18522939	0.000921667	aci_dup.AR.226
chr11	18584867	18585046	0.0430813	aci_dup.AR.227

### Sheet: aci_single
Supplementary Dataset 6. Accelerated regions (ARs) in the various subgenome analyses (see Supplementary Fig. 38). Subgenomes in Figure 2d-e represent genomic sequences that align to chromosome 11 of Vitis. Multiple hypothesis testing corrections were performed by generating Q-values using Storey’s correction method.
Vitis chromosome	Start	End	Q-value	ID
chr11	513366	513453	0.0190233	aci_single.AR.1
chr11	2932965	2933019	0.00243889	aci_single.AR.2
chr11	3080765	3080873	0.0190233	aci_single.AR.3
chr11	3081603	3081653	0.0192063	aci_single.AR.4
chr11	3255315	3255364	0.00243889	aci_single.AR.5
chr11	5066275	5066361	0.00243889	aci_single.AR.6
chr11	5415520	5415660	0.0415895	aci_single.AR.7
chr11	5942611	5942773	0.006585	aci_single.AR.8
chr11	5947197	5947340	0.00243889	aci_single.AR.9
chr11	5954460	5954577	0.00243889	aci_single.AR.10
chr11	6334288	6334358	0.0190233	aci_single.AR.11
chr11	7337312	7337396	0.00243889	aci_single.AR.12
chr11	7390831	7390985	0.0378028	aci_single.AR.13
chr11	8573842	8573889	0.00243889	aci_single.AR.14
chr11	8573926	8574039	0.0190233	aci_single.AR.15
chr11	8574178	8574461	0.00243889	aci_single.AR.16
chr11	16284558	16284685	0.0284059	aci_single.AR.17
chr11	16619642	16619811	0.00243889	aci_single.AR.18
chr11	18523124	18523199	0.00798182	aci_single.AR.19

### Sheet: aster_aci
Supplementary Dataset 6. Accelerated regions (ARs) in the various subgenome analyses (see Supplementary Fig. 38). Subgenomes in Figure 2d-e represent genomic sequences that align to chromosome 11 of Vitis. Multiple hypothesis testing corrections were performed by generating Q-values using Storey’s correction method.
Vitis chromosome	Start	End	Q-value	ID
chr11	1120279	1120411	0.000452	aster_aci.AR.1
chr11	1542607	1542754	0.000452	aster_aci.AR.2
chr11	1600740	1600972	0.00164364	aster_aci.AR.3
chr11	1601055	1601248	0.00728222	aster_aci.AR.4
chr11	1752795	1753434	0.000452	aster_aci.AR.5
chr11	1975071	1975119	0.00417231	aster_aci.AR.6
chr11	3041145	3041303	0.0248352	aster_aci.AR.7
chr11	3081603	3081653	0.00697371	aster_aci.AR.8
chr11	3081996	3082080	0.00188333	aster_aci.AR.9
chr11	3160896	3161068	0.00262982	aster_aci.AR.10
chr11	3178413	3178591	0.0127487	aster_aci.AR.11
chr11	3182342	3182533	0.0329913	aster_aci.AR.12
chr11	3204451	3204534	0.000452	aster_aci.AR.13
chr11	3233036	3233265	0.0496347	aster_aci.AR.14
chr11	3236395	3236545	0.0296748	aster_aci.AR.15
chr11	3384055	3384282	0.0126084	aster_aci.AR.16
chr11	3384712	3385025	0.0417093	aster_aci.AR.17
chr11	3409967	3410016	0.00505176	aster_aci.AR.18
chr11	3859881	3860263	0.0202071	aster_aci.AR.19
chr11	3864313	3864423	0.00367729	aster_aci.AR.20
chr11	3864463	3864534	0.000452	aster_aci.AR.21
chr11	4574238	4574454	0.00164364	aster_aci.AR.22
chr11	4574522	4574601	0.0135028	aster_aci.AR.23
chr11	4574725	4574874	0.0417093	aster_aci.AR.24
chr11	4575143	4575244	0.00431761	aster_aci.AR.25
chr11	5066489	5066554	0.000927179	aster_aci.AR.26
chr11	5200685	5200762	0.00132293	aster_aci.AR.27
chr11	5214402	5214542	0.000452	aster_aci.AR.28
chr11	5215462	5215610	0.000452	aster_aci.AR.29
chr11	5217427	5217492	0.000452	aster_aci.AR.30
chr11	5315698	5315883	0.00188333	aster_aci.AR.31
chr11	5876088	5876177	0.000452	aster_aci.AR.32
chr11	5947201	5947346	0.00238792	aster_aci.AR.33
chr11	6047260	6047404	0.00238792	aster_aci.AR.34
chr11	6047747	6047844	0.00317193	aster_aci.AR.35
chr11	6084012	6084075	0.00317193	aster_aci.AR.36
chr11	6228241	6228808	0.000452	aster_aci.AR.37
chr11	6299869	6300017	0.000452	aster_aci.AR.38
chr11	6308799	6308884	0.0162943	aster_aci.AR.39
chr11	6395393	6396599	0.00188333	aster_aci.AR.40
chr11	6533197	6533258	0.0176443	aster_aci.AR.41
chr11	6556334	6556426	0.0329913	aster_aci.AR.42
chr11	7322344	7322536	0.0496347	aster_aci.AR.43
chr11	7322556	7322612	0.00379097	aster_aci.AR.44
chr11	7338705	7338831	0.01808	aster_aci.AR.45
chr11	7345292	7345410	0.000452	aster_aci.AR.46
chr11	7356970	7357061	0.000452	aster_aci.AR.47
chr11	7369001	7369095	0.000452	aster_aci.AR.48
chr11	7369997	7370336	0.000452	aster_aci.AR.49
chr11	7378109	7378494	0.0496347	aster_aci.AR.50
chr11	7624101	7624155	0.0094016	aster_aci.AR.51
chr11	7624416	7624523	0.00431761	aster_aci.AR.52
chr11	7766478	7767245	0.0460863	aster_aci.AR.53
chr11	7862493	7862929	0.0465165	aster_aci.AR.54
chr11	7863066	7863110	0.00842082	aster_aci.AR.55
chr11	8526086	8526335	0.0381894	aster_aci.AR.56
chr11	8573926	8574461	0.0021696	aster_aci.AR.57
chr11	8616195	8616321	0.0245084	aster_aci.AR.58
chr11	8621145	8621270	0.003955	aster_aci.AR.59
chr11	8783260	8783390	0.000452	aster_aci.AR.60
chr11	11571930	11572005	0.0214437	aster_aci.AR.61
chr11	11572760	11572816	0.003955	aster_aci.AR.62
chr11	12716748	12716867	0.0383515	aster_aci.AR.63
chr11	12717254	12717298	0.000927179	aster_aci.AR.64
chr11	12717327	12717427	0.0219836	aster_aci.AR.65
chr11	12717923	12718024	0.0021696	aster_aci.AR.66
chr11	12787589	12788458	0.000452	aster_aci.AR.67
chr11	12789007	12789333	0.000452	aster_aci.AR.68
chr11	12790016	12790188	0.000452	aster_aci.AR.69
chr11	12799948	12800058	0.00379097	aster_aci.AR.70
chr11	12800196	12800295	0.00238792	aster_aci.AR.71
chr11	12815141	12815274	0.000452	aster_aci.AR.72
chr11	16207789	16207903	0.00188333	aster_aci.AR.73
chr11	16208394	16208801	0.00132293	aster_aci.AR.74
chr11	16289616	16289691	0.00379097	aster_aci.AR.75
chr11	16390665	16390763	0.00367729	aster_aci.AR.76
chr11	17296411	17296834	0.0299389	aster_aci.AR.77
chr11	17495942	17496227	0.000452	aster_aci.AR.78
chr11	17496441	17496502	0.000452	aster_aci.AR.79
chr11	17634190	17634803	0.000452	aster_aci.AR.80
chr11	17634861	17635748	0.000452	aster_aci.AR.81
chr11	17635761	17635849	0.00655072	aster_aci.AR.82
chr11	17719064	17719272	0.00928432	aster_aci.AR.83
chr11	17720283	17720419	0.000452	aster_aci.AR.84
chr11	17720464	17720582	0.000452	aster_aci.AR.85
chr11	17728911	17729060	0.000452	aster_aci.AR.86
chr11	17729397	17729466	0.000927179	aster_aci.AR.87
chr11	17746331	17746406	0.000452	aster_aci.AR.88
chr11	17746467	17746537	0.000452	aster_aci.AR.89
chr11	17746727	17746845	0.0315438	aster_aci.AR.90
chr11	17746968	17747094	0.0126795	aster_aci.AR.91
chr11	17747308	17747545	0.0163161	aster_aci.AR.92
chr11	17753866	17754011	0.0329913	aster_aci.AR.93
chr11	17806593	17806720	0.00262982	aster_aci.AR.94
chr11	17807238	17807452	0.00164364	aster_aci.AR.95
chr11	18015479	18015545	0.000452	aster_aci.AR.96
chr11	18015731	18015889	0.000452	aster_aci.AR.97
chr11	18016051	18016158	0.000452	aster_aci.AR.98
chr11	18037240	18037325	0.00713014	aster_aci.AR.99
chr11	18043459	18043515	0.0216129	aster_aci.AR.100
chr11	18071905	18072015	0.000452	aster_aci.AR.101
chr11	18072532	18072615	0.0245084	aster_aci.AR.102
chr11	18521622	18521794	0.000452	aster_aci.AR.103
chr11	18522678	18522901	0.0162943	aster_aci.AR.104
chr11	18524059	18524349	0.000452	aster_aci.AR.105
chr11	18524438	18524586	0.000452	aster_aci.AR.106
